# Viral infection switches the balance between bacterial and eukaryotic recyclers of organic matter during algal blooms

**DOI:** 10.1101/2021.10.25.465659

**Authors:** Flora Vincent, Matti Gralka, Guy Schleyer, Daniella Schatz, Miguel Cabrera-Brufau, Constanze Kuhlisch, Andreas Sichert, Silvia Vidal-Melgosa, Kyle Mayers, Noa Barak-Gavish, J.Michel Flores, Marta Masdeu-Navarro, Jorun Karin Egge, Aud Larsen, Jan-Hendrik Heheman, Celia Marrasé, Rafel Simó, Otto X. Cordero, Assaf Vardi

**Author notes:** These authors contributed equally to this work (Flora Vincent, Matti Gralka).

## Abstract

Algal blooms are hotspots of marine primary production and play central roles in microbial ecology and global nutrient cycling. When blooms collapse, organic carbon is transferred to higher trophic levels, microbial respiration or sinking in proportions that depend on the dominant mortality agent. Viral infection can lead to bloom termination, but its impact on the fate of carbon remains an open question. Here, we characterized the consequences of viral infection on the microbiome composition and biogeochemical landscape of marine ecosystems by conducting a large-scale mesocosm experiment. Moniroting of seven induced coccolithophore blooms, which showed different degrees of viral infection, revealed that only high levels of viral infection caused significant shifts in the composition of free-living bacterial and eukaryotic assemblages. Intriguingly, viral infection favored the growth of eukaryotic heterotrophs (thraustochytrids) over bacteria as potential recyclers of organic matter. By combining modeling and quantification of active viral infection at a single-cell resolution, we estimate that viral infection can increase per-cell rates of extracellular carbon release by 2-4.5 fold. This happened via production of acidic polysaccharides and particulate inorganic carbon, two major contributors to carbon sinking into the deep ocean. These results reveal the impact of viral infection on the fate of carbon through microbial recyclers of organic matter in large-scale coccolithophore blooms.
