## Supplementary Table 1 for "Viral infection switches the balance between bacterial and eukaryotic recyclers of organic matter during algal blooms"

### Sheet: Sheet1
Explanation of calculation detailed in Row 1							Dilution of the original filter extract that was used	Volume of DNA 1:10 dilution used in the ddPCR mix (𝜇L)	Result from ddPCR software: Concentration of thraustochytrids 18S copies (copies/𝜇L)	Total copies in ddPCR mix (copies)= reported concentration of copies (copies/𝜇l) X volume of reaction (20𝜇L)	Copy concentration in 1:10 dilution (copies/𝜇L) = Total copies in ddPCR (copies) / Volume of DNA extract used (𝜇L)	Copy concentration in 1:1 dilution (copies/𝜇L) = Concentration in 1:10 (copies/𝜇L) * 10	Total amount of 18S copies in DNA extract (copies) = Copy concentration in 1:1 dilution (copies/𝜇L) * 100 (Elution volume of extraction = 100𝜇L)	Volume of sampled seawater on the mesocosm filter (L)	18S copy concentration in seawater (copies/L) = Total amount 18S copies in mesocosm DNA extract (copies) / Volume of sampled seawater (L)	Thraustochytrid concentration (cell/L) = 18S copy concentration (copies/L) / 64 (copies/cell) (estimates of thraustochytrid 18S copy number using a 40 Mpb genome and Martin et al., 2021 see Methods)	Thraustochytrid concentration (cell/mL) = Thraustochytrid concentration (cell/L) / 1000	Estimated thraustochytrid biomass = thraustochytrid concentration (cell/mL) * 1.65e-10 (g C/cell) from Kimura et al., 1999 (g/mL)	Bacteria concentration (cell/mL) measured by flow cytometry	Estimated bacteria biomass (g/mL) = bacteria concentration (cell/mL) * 10e-15 (g C/cell) from Christian et al., 1994	Ratio thraustochytrid/ bacteria biomass (no unit) = thraustochytrid biomass (g C/mL) / bacteria biomass (g C/mL)
ddPCR Date	Primers	Sample Names	Filter Name	Bag	Date of Sampling	Mesocosm Day	DNA dilution Used	Volume of DNA dilution used in ddPCR (𝜇L)	Thraustochytrid 18S copy concentration reported in ddPCR (copies/𝜇L)	Total thraustochytrid 18S copies in ddPCR reaction (copies)	Thraustochytrid 18S copy concentration in 1:10 dilution (copies/𝜇L)	Thraustochytrid 18S copy concentration in 1:1 dilution (copies/𝜇L)	Total amount of thraustochytrid 18S copies in mesocosm DNA extract (copies)	Volume of sampled seawater (L)	Thraustochytrid 18S copy concentration in seawater (copies/L)	Thraustochytrid cell concentration in seawater (cells/L)	Thraustochytrid cell concentration in seawater (cells/mL)	Estimated thraustochytrid biomass (g/mL)	Bacteria concentration (cell/mL)	Estimated bacteria biomass (g/mL)	Ratio thraustochytrid/ bacteria biomass (no unit)
20210207	ThR_ThF	1_1	C343	1	2021-05-26	2	1:10 dilution	2	4.7	94	47	470	47000	2	23500	367.188	0.367188	6.05859e-11	NA	#VALUE!	#VALUE!
20210207	ThR_ThF	2_1	C1337	1	2021-06-01	8	1:10 dilution	1	27.2	544	544	5440	544000	1.2	453333	7083.33	7.08333	1.16875e-09	4540000	4.54e-08	0.0257434
20210207	ThR_ThF	3_1	C2327	1	2021-06-07	14	1:10 dilution	2	No Call	#VALUE!	#VALUE!	#VALUE!	#VALUE!	0.8	#VALUE!	#VALUE!	#VALUE!	#VALUE!	3352400	3.3524e-08	#VALUE!
20210207	ThR_ThF	4_1	C2615	1	2021-06-09	16	1:10 dilution	1	163	3260	3260	32600	3260000	1	3260000	50937.5	50.9375	8.40469e-09	3196000	3.196e-08	0.262975
20210207	ThR_ThF	5_1	C2903	1	2021-06-11	18	1:10 dilution	5	1521	30420	6084	60840	6084000	1	6084000	95062.5	95.0625	1.56853e-08	3416000	3.416e-08	0.459172
20210207	ThR_ThF	6_1	C3285	1	2021-06-13	20	1:10 dilution	1	83.4	1668	1668	16680	1668000	1	1668000	26062.5	26.0625	4.30031e-09	3980000	3.98e-08	0.108048
20210207	ThR_ThF	7_1	C3861	1	2021-06-16	23	1:10 dilution	1	355	7100	7100	71000	7100000	0.8	8875000	138672	138.672	2.28809e-08	4808000	4.808e-08	0.475891
20210207	ThR_ThF	1_2	C361	2	2021-05-26	2	1:10 dilution	2	9.4	188	94	940	94000	2	47000	734.375	0.734375	1.21172e-10	NA	#VALUE!	#VALUE!
20210207	ThR_ThF	2_2	C1359	2	2021-06-01	8	1:10 dilution	1	43	860	860	8600	860000	1.2	716667	11197.9	11.1979	1.84766e-09	4464000	4.464e-08	0.0413901
20210207	ThR_ThF	3_2	C2345	2	2021-06-07	14	1:10 dilution	1	18.2	364	364	3640	364000	1	364000	5687.5	5.6875	9.38437e-10	3740400	3.7404e-08	0.0250892
20210207	ThR_ThF	4_2	C2633	2	2021-06-09	16	1:10 dilution	1	37	740	740	7400	740000	1	740000	11562.5	11.5625	1.90781e-09	2956000	2.956e-08	0.0645403
20210207	ThR_ThF	5_2	C2921	2	2021-06-11	18	1:10 dilution	1	269	5380	5380	53800	5380000	1	5380000	84062.5	84.0625	1.38703e-08	3880000	3.88e-08	0.357482
20210207	ThR_ThF	6_2	C3303	2	2021-06-13	20	1:10 dilution	1	133	2660	2660	26600	2660000	1	2660000	41562.5	41.5625	6.85781e-09	3592000	3.592e-08	0.190919
20210207	ThR_ThF	7_2	C3879	2	2021-06-16	23	1:10 dilution	1	1177	23540	23540	235400	23540000	0.8	29425000	459766	459.766	7.58613e-08	5436000	5.436e-08	1.39554
20210217	ThR_ThF	1_3	C3303	2	2021-06-13	20	1:10 dilution	2	292	5840	2920	29200	2920000	1	2920000	45625	45.625	7.52812e-09	3592000	3.592e-08	0.20958
20210217	ThR_ThF	1_4	C3879	2	2021-06-16	23	1:10 dilution	1	1206	24120	24120	241200	24120000	0.8	30150000	471094	471.094	7.77305e-08	5436000	5.436e-08	1.42992
20210202	ThR_ThF	S1	C379	3	2021-05-26	2	1:10 dilution	5	6.1	122	24.4	244	24400	2	12200	190.625	0.190625	3.14531e-11	NA	#VALUE!	#VALUE!
20210202	ThR_ThF	S2	C1381	3	2021-06-01	8	1:10 dilution	2	46.6	932	466	4660	466000	1.5	310667	4854.17	4.85417	8.00938e-10	2832000	2.832e-08	0.0282817
20210202	ThR_ThF	S3	C2363	3	2021-06-07	14	1:10 dilution	2	85.5	1710	855	8550	855000	1	855000	13359.4	13.3594	2.2043e-09	3132400	3.1324e-08	0.0703709
20210202	ThR_ThF	S4	C2651	3	2021-06-09	16	1:10 dilution	1	89	1780	1780	17800	1780000	1	1780000	27812.5	27.8125	4.58906e-09	4608800	4.6088e-08	0.0995717
20210202	ThR_ThF	S5	C2939	3	2021-06-11	18	1:10 dilution	1	167	3340	3340	33400	3340000	1	3340000	52187.5	52.1875	8.61094e-09	4884400	4.8844e-08	0.176295
20210202	ThR_ThF	S6	C3321	3	2021-06-13	20	1:10 dilution	1	204	4080	4080	40800	4080000	1	4080000	63750	63.75	1.05187e-08	3828000	3.828e-08	0.274784
20210202	ThR_ThF	S7	C3897	3	2021-06-16	23	1:10 dilution	1	347	6940	6940	69400	6940000	0.8	8675000	135547	135.547	2.23652e-08	5500000	5.5e-08	0.406641
20210207	ThR_ThF	1_3	C397	4	2021-05-26	2	1:10 dilution	2	11.8	236	118	1180	118000	2	59000	921.875	0.921875	1.52109e-10	NA	#VALUE!	#VALUE!
20210207	ThR_ThF	2_3	C1403	4	2021-06-01	8	1:10 dilution	1	9.8	196	196	1960	196000	1.2	163333	2552.08	2.55208	4.21094e-10	4333600	4.3336e-08	0.00971695
20210207	ThR_ThF	3_3	C2381	4	2021-06-07	14	1:10 dilution	1	51.7	1034	1034	10340	1034000	1	1034000	16156.2	16.1562	2.66578e-09	2740800	2.7408e-08	0.0972629
20210207	ThR_ThF	4_3	C2669	4	2021-06-09	16	1:10 dilution	1	77.5	1550	1550	15500	1550000	1	1550000	24218.8	24.2188	3.99609e-09	3148000	3.148e-08	0.126941
20210207	ThR_ThF	5_3	C2957	4	2021-06-11	18	1:10 dilution	1	101.9	2038	2038	20380	2038000	1	2038000	31843.8	31.8438	5.25422e-09	3788000	3.788e-08	0.138707
20210207	ThR_ThF	6_3	C3339	4	2021-06-13	20	1:10 dilution	1	846	16920	16920	169200	16920000	1	16920000	264375	264.375	4.36219e-08	6.8844e+06	6.8844e-08	0.633634
20210207	ThR_ThF	7_3	C3915	4	2021-06-16	23	1:10 dilution	1	701	14020	14020	140200	14020000	0.8	17525000	273828	273.828	4.51816e-08	6440000	6.44e-08	0.701578
20210217	ThR_ThF	1_5	C3339	4	2021-06-13	20	1:10 dilution	1	949	18980	18980	189800	18980000	1	18980000	296562	296.562	4.89328e-08	6.8844e+06	6.8844e-08	0.710778
20210217	ThR_ThF	1_6	C3915	4	2021-06-16	23	1:10 dilution	2	1870	37400	18700	187000	18700000	0.8	23375000	365234	365.234	6.02637e-08	6440000	6.44e-08	0.935771
20210207	ThR_ThF	1_4	C415	5	2021-05-26	2	1:10 dilution	2	6.9	138	69	690	69000	2	34500	539.062	0.539062	8.89453e-11	NA	#VALUE!	#VALUE!
20210207	ThR_ThF	2_4	C1425	5	2021-06-01	8	1:10 dilution	2	20.8	416	208	2080	208000	1.2	173333	2708.33	2.70833	4.46875e-10	3640000	3.64e-08	0.0122768
20210207	ThR_ThF	3_4	C2399	5	2021-06-07	14	1:10 dilution	2	95.1	1902	951	9510	951000	1	951000	14859.4	14.8594	2.4518e-09	3664400	3.6644e-08	0.0669085
20210207	ThR_ThF	4_4	C2687	5	2021-06-09	16	1:10 dilution	1	149	2980	2980	29800	2980000	1	2980000	46562.5	46.5625	7.68281e-09	1985200	1.9852e-08	0.387004
20210207	ThR_ThF	5_4	C2975	5	2021-06-11	18	1:10 dilution	1	71.3	1426	1426	14260	1426000	1	1426000	22281.2	22.2812	3.67641e-09	1720400	1.7204e-08	0.213695
20210207	ThR_ThF	6_4	C3357	5	2021-06-13	20	1:10 dilution	1	664	13280	13280	132800	13280000	1	13280000	207500	207.5	3.42375e-08	2484000	2.484e-08	1.37832
20210207	ThR_ThF	7_4	C3933	5	2021-06-16	23	1:10 dilution	1	273	5460	5460	54600	5460000	0.8	6825000	106641	106.641	1.75957e-08	2872000	2.872e-08	0.612664
20210217	ThR_ThF	1_7	C3357	5	2021-06-13	20	1:10 dilution	2	382	7640	3820	38200	3820000	1	3820000	59687.5	59.6875	9.84844e-09	2484000	2.484e-08	0.396475
20210207	ThR_ThF	1_5	C433	6	2021-05-26	2	1:10 dilution	2	9	180	90	900	90000	2	45000	703.125	0.703125	1.16016e-10	NA	#VALUE!	#VALUE!
20210207	ThR_ThF	2_5	C1447	6	2021-06-01	8	1:10 dilution	1	18.5	370	370	3700	370000	1.2	308333	4817.71	4.81771	7.94922e-10	3476000	3.476e-08	0.0228689
20210207	ThR_ThF	3_5	C2417	6	2021-06-07	14	1:10 dilution	2	69	1380	690	6900	690000	1	690000	10781.2	10.7812	1.77891e-09	5324000	5.324e-08	0.033413
20210207	ThR_ThF	4_5	C2705	6	2021-06-09	16	1:10 dilution	1	117	2340	2340	23400	2340000	1	2340000	36562.5	36.5625	6.03281e-09	5192400	5.1924e-08	0.116185
20210207	ThR_ThF	5_5	C3041	6	2021-06-11	18	1:10 dilution	1	148	2960	2960	29600	2960000	0.7	4.22857e+06	66071.4	66.0714	1.09018e-08	3536000	3.536e-08	0.308308
20210207	ThR_ThF	6_5	C3375	6	2021-06-13	20	1:10 dilution	1	353	7060	7060	70600	7060000	1	7060000	110312	110.312	1.82016e-08	4920000	4.92e-08	0.36995
20210207	ThR_ThF	7_5	C3951	6	2021-06-16	23	1:10 dilution	1	243	4860	4860	48600	4860000	0.8	6075000	94921.9	94.9219	1.56621e-08	6112000	6.112e-08	0.256252
20210207	ThR_ThF	1_6	C451	7	2021-05-26	2	1:10 dilution	2	No Call	#VALUE!	#VALUE!	#VALUE!	#VALUE!	2	#VALUE!	#VALUE!	#VALUE!	#VALUE!	NA	#VALUE!	#VALUE!
20210207	ThR_ThF	2_6	C1469	7	2021-06-01	8	1:10 dilution	2	37.1	742	371	3710	371000	1.2	309167	4830.73	4.83073	7.9707e-10	3020000	3.02e-08	0.0263931
20210207	ThR_ThF	3_6	C2435	7	2021-06-07	14	1:10 dilution	1	65.9	1318	1318	13180	1318000	1	1318000	20593.8	20.5938	3.39797e-09	5216000	5.216e-08	0.0651451
20210207	ThR_ThF	4_6	C2723	7	2021-06-09	16	1:10 dilution	1	354	7080	7080	70800	7080000	1	7080000	110625	110.625	1.82531e-08	3664000	3.664e-08	0.498175
20210207	ThR_ThF	5_6	C3011	7	2021-06-11	18	1:10 dilution	1	1186	23720	23720	237200	23720000	1	23720000	370625	370.625	6.11531e-08	6800000	6.8e-08	0.899311
20210207	ThR_ThF	6_6	C3393	7	2021-06-13	20	1:10 dilution	1	273	5460	5460	54600	5460000	0.8	6825000	106641	106.641	1.75957e-08	4736000	4.736e-08	0.371531
20210207	ThR_ThF	7_6	C3969	7	2021-06-16	23	1:10 dilution	1	No Call	#VALUE!	#VALUE!	#VALUE!	#VALUE!	0.8	#VALUE!	#VALUE!	#VALUE!	#VALUE!	5892000	5.892e-08	#VALUE!
20210217	ThR_ThF	1_8	C3969	7	2021-06-16	23	1:10 dilution	2	273	5460	2730	27300	2730000	0.8	3412500	53320.3	53.3203	8.79785e-09	5892000	5.892e-08	0.149319
20210207	ThR_ThF	2_7	C1491	F	2021-06-01	8	1:10 dilution	5	3.2	64	12.8	128	12800	1.2	10666.7	166.667	0.166667	2.75e-11	1492000	1.492e-08	0.00184316
20210207	ThR_ThF	3_7	C2453	F	2021-06-07	14	1:10 dilution	5	2.8	56	11.2	112	11200	1.5	7466.67	116.667	0.116667	1.925e-11	824000	8.24e-09	0.00233617
20210207	ThR_ThF	4_7	C2741	F	2021-06-09	16	1:10 dilution	2	14.5	290	145	1450	145000	1.5	96666.7	1510.42	1.51042	2.49219e-10	612000	6.12e-09	0.040722
20210207	ThR_ThF	5_7	C3029	F	2021-06-11	18	1:10 dilution	2	21.9	438	219	2190	219000	1.5	146000	2281.25	2.28125	3.76406e-10	624000	6.24e-09	0.0603215
20210207	ThR_ThF	6_7	C3411	F	2021-06-13	20	1:10 dilution	2	24.7	494	247	2470	247000	1.5	164667	2572.92	2.57292	4.24531e-10	580000	5.8e-09	0.073195
20210207	ThR_ThF	7_7	C3987	F	2021-06-16	23	1:10 dilution	2	7.5	150	75	750	75000	1.5	50000	781.25	0.78125	1.28906e-10	908000	9.08e-09	0.0141967
20210217	ThR_ThF	1_2	C469	F	2021-05-26	2	1:10 dilution	5	15.4	308	61.6	616	61600	1.5	41066.7	641.667	0.641667	1.05875e-10	908000	9.08e-09	0.0116602
20210207	ThR_ThF	4_0	Negative Control	NA	2021-06-09	16	1:10 dilution	5	No Call	#VALUE!	#VALUE!	#VALUE!	#VALUE!		#VALUE!	#VALUE!	#VALUE!	#VALUE!		0	#VALUE!
20210207	ThR_ThF	1_0	Negative Control	NA	2021-05-26	2	1:10 dilution	5	No Call	#VALUE!	#VALUE!	#VALUE!	#VALUE!		#VALUE!	#VALUE!	#VALUE!	#VALUE!		0	#VALUE!
20210207	ThR_ThF	2_0	Negative Control	NA	2021-06-01	8	1:10 dilution	5	No Call	#VALUE!	#VALUE!	#VALUE!	#VALUE!		#VALUE!	#VALUE!	#VALUE!	#VALUE!		0	#VALUE!
20210207	ThR_ThF	3_0	Negative Control	NA	2021-06-07	14	1:10 dilution	5	No Call	#VALUE!	#VALUE!	#VALUE!	#VALUE!		#VALUE!	#VALUE!	#VALUE!	#VALUE!		0	#VALUE!
20210207	ThR_ThF	5_0	Negative Control	NA	2021-06-11	18	1:10 dilution	5	No Call	#VALUE!	#VALUE!	#VALUE!	#VALUE!		#VALUE!	#VALUE!	#VALUE!	#VALUE!		0	#VALUE!
20210207	ThR_ThF	6_0	Negative Control	NA	2021-06-13	20	1:10 dilution	5	No Call	#VALUE!	#VALUE!	#VALUE!	#VALUE!		#VALUE!	#VALUE!	#VALUE!	#VALUE!		0	#VALUE!
20210207	ThR_ThF	7_0	Negative Control	NA	2021-06-16	23	1:10 dilution	5	No Call	#VALUE!	#VALUE!	#VALUE!	#VALUE!		#VALUE!	#VALUE!	#VALUE!	#VALUE!		0	#VALUE!
